# The conservation of a core virome in *Aedes* mosquitoes across different developmental stages and continents

**DOI:** 10.1101/2020.04.23.058701

**Authors:** Chenyan Shi, Lu Zhao, Evans Atoni, Weifeng Zeng, Xiaomin Hu, Jelle Matthijnssens, Zhiming Yuan, Han Xia

## Abstract

Mosquitoes belonging to the genus *Aedes* can efficiently transmit many pathogenic arboviruses, placing a great burden on public health worldwide. In addition, they also carry a number of insect specific viruses (ISVs), and it was recently suggested that some of these ISVs might form a stable species-specific “core virome” in mosquito populations. However, little is known about such a core virome in laboratory colonies and if it is present across different developmental stages. In this study, we compared the viromes in eggs, larvae, pupae and adults of *Aedes albopictus* mosquitoes collected from the field as well as from a lab colony. The virome in lab-derived *Ae. albopictus* is very stable across all stages, consistent with a vertical transmission route of these viruses, forming a “vertically transmitted core virome”. The different stages of field collected *Ae. albopictus* mosquitoes also contains this stable vertically transmitted core virome as well as another set of viruses shared by mosquitoes across different stages, which might be an “environment derived core virome”. Both these vertically and environmentally transmitted core viromes in *Ae. albopictus* deserve more attention with respect to their effects on vector competence for important medically relevant arboviruses. To further study this core set of ISVs, we screened 46 publically available SRA viral metagenomic dataset of mosquitoes belonging to the genus *Aedes*. Some of the identified core ISVs are identified in the majority of SRAs. In addition, a novel virus, Aedes phasmavirus, is found to be distantly related to Yongsan bunyavirus 1, and the genomes of the core virus Phasi Charoen-like phasivirus is highly prevalent in the majority of the tested samples, with nucleotide identities ranging from 94% to 99%. Finally, Guadeloupe mosquito virus, and some related viruses formed three separated phylogenetic clades. How these core ISVs influence the biology of mosquito host, arboviruses infection and evolution deserve to be further explored.
