## Additional file 1 for "The conservation of a core virome in *Aedes* mosquitoes across different developmental stages and continents"

### Sheet: Sheet1
Name	Raw Reads number	Mosquito species	Collection year	Mosquito number in the pool	Sequencing platform	Collection site
SRR7204303	8800000	Aedes albopictus	2016	300	HiSeq2500	Yunan, China
		Armigers obturbans
SRR3168916	6514854	Aedes aegypti	2014	25	MiSeq	Mayaguez, Puerto Rico
		Culex quinquefasiatus
SRR3168917	5049067	Aedes aegypti	2014	14	MiSeq	Cabo Rojo, Puerto Rico
		Culex quinquefasiatus
SRR3168918	4294496	Aedes aegypti	2014	50	MiSeq	Jefferson, MD, USA
		Culex quinquefasiatus
SRR3168919	4463786	Aedes aegypti	2014	50	MiSeq	Martinsburg, WV, USA
		Culex quinquefasiatus
SRR3168920	5074115	Aedes aegypti	2014	25	MiSeq	Lajas, Puerto Rico
		Culex quinquefasiatus
SRR3168921	4938792	Aedes aegypti	2014	25	MiSeq	Aguadilla/Moca/Aguada, Puerto Rico
		Culex quinquefasiatus
SRR3168922	4831573	Aedes aegypti	2014	18	MiSeq	San German, Puerto Rico
		Culex quinquefasiatus
SRR3168923	3390909	Aedes aegypti	2014	25	MiSeq	Arecibo, Puerto Rico
		Culex quinquefasiatus
SRR3168924	5018705	Aedes aegypti	2014	25	MiSeq	Hatillo, Puerto Rico
		Culex quinquefasiatus
SRR3168925	4345812	Aedes aegypti	2014	22	MiSeq	Ponce/Adiuntas, Puerto Rico
		Culex quinquefasiatus
SRR3168926	5775326	Aedes aegypti	2014	50	MiSeq	Frederick, MD, USA
		Culex quinquefasiatus
SRR3168927	5150989	Aedes aegypti	2014	60	MiSeq	Germantown,MD, USA
		Culex quinquefasiatus
SRR5665565	22799922	Aedes alboannulatus	2015	5~10	HiSeq2500	South Guildford, Australia
SRR5665568	20493966	Aedes camptorhynchus	2015	5~10	HiSeq2500	Point Douro, Australia
		Ochlerotatus camptorhynchus
SRR5665570	20677966	Aedes camptorhynchus	2015	5~10	HiSeq2500	Siesta Park, Australia
		Ochlerotatus camptorhynchus
SRR5665573	19884165	Aedes camptorhynchus	2015	5~10	HiSeq2500	South Guildford, Australia
		Ochlerotatus camptorhynchus
SRR5665575	21109887	Aedes camptorhynchus	2015	5~10	HiSeq2500	Leschenault Peninsula, Australia
		Ochlerotatus camptorhynchus
SRR6155879	15818528	Aedes aegypti	2015	200	HiSeq2500	Bangkok, Thailand
SRR6155880	124874679	Aedes aegypti	2014	200	HiSeq2500	Cairns, Australia
SRR6155881	151118819	Aedes aegypti	2014	200	HiSeq2500	Cairns, Australia
SRR8455259	263664	Aedes aegypti	2016	24	NextSeq500	Les Abymes, Guadeloupe
SRR8455260	260455	Aedes aegypti	2016	21	NextSeq500	Les Abymes, Guadeloupe
SRR8455255	11836134	Aedes aegypti	2017	1	NextSeq500	Les Abymes, Guadeloupe
SRR8455256	6003048	Aedes aegypti	2017	1	NextSeq500	Les Abymes, Guadeloupe
SRR8455258	13930208	Aedes aegypti	2017	1	NextSeq500	Les Abymes, Guadeloupe
SRR8455263	11101372	Aedes aegypti	2017	1	NextSeq500	Les Abymes, Guadeloupe
SRR8455264	7095468	Aedes aegypti	2017	5	NextSeq500	Les Abymes, Guadeloupe
SRR8455235	4469982	Aedes aegypti	2017	1	NextSeq500	Les Abymes, Guadeloupe
SRR8455236	14409856	Aedes aegypti	2017	1	NextSeq500	Les Abymes, Guadeloupe
SRR8455237	4617250	Aedes aegypti	2017	1	NextSeq500	Les Abymes, Guadeloupe
SRR8455238	14427650	Aedes aegypti	2017	1	NextSeq500	Les Abymes, Guadeloupe
SRR8455239	2145810	Aedes aegypti	2017	1	NextSeq500	Les Abymes, Guadeloupe
SRR8455240	40489400	Aedes aegypti	2017	5	NextSeq500	Les Abymes, Guadeloupe
SRR8455241	15339042	Aedes aegypti	2017	1	NextSeq500	Petit-Bourg, Guadeloupe
SRR8455242	3794442	Aedes aegypti	2017	1	NextSeq500	Petit-Bourg, Guadeloupe
SRR8455243	11963048	Aedes aegypti	2017	1	NextSeq500	Petit-Bourg, Guadeloupe
SRR8455244	12643784	Aedes aegypti	2017	1	NextSeq500	Petit-Bourg, Guadeloupe
SRR8455252	8780996	Aedes aegypti	2017	1	NextSeq500	Petit-Bourg, Guadeloupe
SRR8455251	5487838	Aedes aegypti	2017	5	NextSeq500	Petit-Bourg, Guadeloupe
SRR8455254	8455984	Aedes aegypti	2017	1	NextSeq500	Petit-Bourg, Guadeloupe
SRR8455253	8437028	Aedes aegypti	2017	1	NextSeq500	Petit-Bourg, Guadeloupe
SRR8455248	7442330	Aedes aegypti	2017	1	NextSeq500	Petit-Bourg, Guadeloupe
SRR8455247	15967164	Aedes aegypti	2017	1	NextSeq500	Petit-Bourg, Guadeloupe
SRR8455250	2909324	Aedes aegypti	2017	1	NextSeq500	Petit-Bourg, Guadeloupe
SRR8455249	11271532	Aedes aegypti	2017	5	NextSeq500	Petit-Bourg, Guadeloupe
