## Additional file 2 for "The conservation of a core virome in *Aedes* mosquitoes across different developmental stages and continents"

### Sheet: Sheet1
Viruses identified in this study	Related virus	GenBank acession number
Aedes phasmavirus strain 17-GZ-larva segment S,complete cds	Yongsan bunyavirus 1	MT361026
Aedes phasmavirus strain 17-GZ-larva segment M, complete cds	Yongsan bunyavirus 1	MT361027
Aedes phasmavirus strain 17-GZ-larva segment L, complete cds	Yongsan bunyavirus 1	MT361028
Aedes phasmavirus strain 18-GZ-larva segment S, complete cds	Yongsan bunyavirus 1	MT361029
Aedes phasmavirus strain 18-GZ-larva segment M, complete cds	Yongsan bunyavirus 1	MT361030
Aedes phasmavirus strain 18-GZ-larva segment L, complete cds	Yongsan bunyavirus 1	MT361031
Aedes phasmavirus strain 18-GZ-pupa segment S, complete cds	Yongsan bunyavirus 1	MT361032
Aedes phasmavirus strain 18-GZ-pupa segment M, complete cds	Yongsan bunyavirus 1	MT361033
Aedes phasmavirus strain 18-GZ-pupa segment L, complete cds	Yongsan bunyavirus 1	MT361034
Aedes phasmavirus strain 18-GZ-adult segment S, complete cds	Yongsan bunyavirus 1	MT361035
Aedes phasmavirus strain 18-GZ-adult segment M, complete cds	Yongsan bunyavirus 1	MT361036
Aedes phasmavirus strain 18-GZ-adult segment L, complete cds	Yongsan bunyavirus 1	MT361037
Aedes phasmavirus strain 17-Lab-egg segment S, complete cds	Yongsan bunyavirus 1	MT361038
Aedes phasmavirus strain 17-Lab-egg segment M, complete cds	Yongsan bunyavirus 1	MT361039
Aedes phasmavirus strain 17-Lab-egg segment L, complete cds	Yongsan bunyavirus 1	MT361040
Aedes phasmavirus strain 17-Lab-larva segment S, complete cds	Yongsan bunyavirus 1	MT361041
Aedes phasmavirus strain 17-Lab-larva segment M, complete cds	Yongsan bunyavirus 1	MT361042
Aedes phasmavirus strain 17-Lab-larva segment L, complete cds	Yongsan bunyavirus 1	MT361043
Aedes phasmavirus strain 17-Lab-pupa segment S, complete cds	Yongsan bunyavirus 1	MT361044
Aedes phasmavirus strain 17-Lab-pupa segment M, complete cds	Yongsan bunyavirus 1	MT361045
Aedes phasmavirus strain 17-Lab-pupa segment L, complete cds	Yongsan bunyavirus 1	MT361046
Aedes phasmavirus strain 17-Lab-adultF segment S, complete cds	Yongsan bunyavirus 1	MT361047
Aedes phasmavirus strain 17-Lab-adultF segment M, complete cds	Yongsan bunyavirus 1	MT361048
Aedes phasmavirus strain 17-Lab-adultF segment L, complete cds	Yongsan bunyavirus 1	MT361049
Aedes phasmavirus strain 17-Lab-adultM segment S, complete cds	Yongsan bunyavirus 1	MT361050
Aedes phasmavirus strain 17-Lab-adultM segment M, complete cds	Yongsan bunyavirus 1	MT361051
Aedes phasmavirus strain 17-Lab-adultM segment L, complete cds	Yongsan bunyavirus 1	MT361052
Guangzhou sobemo like virus strain 17-GZ-larva segment 1, complete cds	Guadeloupe mosquito virus	MT361053
Guangzhou sobemo like virus strain 17-GZ-larva segment 2, complete cds	Guadeloupe mosquito virus	MT361054
Guangzhou sobemo like virus strain 17-GZ-adult segment 1, complete cds	Guadeloupe mosquito virus	MT361055
Guangzhou sobemo like virus strain 17-GZ-adult segment 2, complete cds	Guadeloupe mosquito virus	MT361056
Guangzhou sobemo like virus strain 18-GZ-larva segment 1, complete cds	Guadeloupe mosquito virus	MT361057
Guangzhou sobemo like virus strain 18-GZ-larva segment 2, complete cds	Guadeloupe mosquito virus	MT361058
Guangzhou sobemo like virus strain 18-GZ-pupa segment 1, complete cds	Guadeloupe mosquito virus	MT361059
Guangzhou sobemo like virus strain 18-GZ-pupa segment 2, complete cds	Guadeloupe mosquito virus	MT361060
Guangzhou sobemo like virus strain 18-GZ-adult segment 1, complete cds	Guadeloupe mosquito virus	MT361061
Guangzhou sobemo like virus strain 18-GZ-adult segment 2, complete cds	Guadeloupe mosquito virus	MT361062
Kisumu mosquito virus strain 18-Kenya-2 segment 1, complete cds.	Guadeloupe mosquito virus	MT361063
Kisumu mosquito virus strain 18-Kenya-2 segment 2, complete cds.	Guadeloupe mosquito virus	MT361064
Kwale mosquito virus strain 18-Kenya-1 segment 1, complete cds.	Guadeloupe mosquito virus	MT361065
Kwale mosquito virus strain 18-Kenya-1 segment 2, complete cds.	Guadeloupe mosquito virus	MT361066
Phasi Charoen-like phasivirus strain 18-Kenya-1 segment S, complete cds.	Phasi Charoen-like phasivirus	MT361067
Phasi Charoen-like phasivirus strain 18-Kenya-1 segment M, complete cds.	Phasi Charoen-like phasivirus	MT361068
Phasi Charoen-like phasivirus strain 18-Kenya-1 segment L, complete cds.	Phasi Charoen-like phasivirus	MT361069
Phasi Charoen-like phasivirus strain 18-Kenya-2 segment S, complete cds.	Phasi Charoen-like phasivirus	MT361070
Phasi Charoen-like phasivirus strain 18-Kenya-2 segment M, complete cds.	Phasi Charoen-like phasivirus	MT361071
Phasi Charoen-like phasivirus strain 18-Kenya-2 segment L, partial.	Phasi Charoen-like phasivirus	MT361072
